# Distinct SARS-CoV-2 populational immune backgrounds induce divergent RBD evolutionary preferences

**DOI:** 10.1101/2023.12.19.572469

**Authors:** Wentai Ma, Haoyi Fu, Fanchong Jian, Yunlong Cao, Mingkun Li

## Abstract

Immune evasion is a pivotal force shaping the evolution of viruses. Nonetheless, the extent to which virus evolution varies among populations with diverse immune backgrounds remains an unsolved mystery. Prior to the widespread SARS-CoV-2 infections in December 2022 and January 2023, the Chinese population possessed a markedly distinct (less potent) immune background due to its low infection rate, compared to countries experiencing multiple infection waves, presenting an unprecedented opportunity to investigate how the virus has evolved under different immune contexts. We compared the mutation spectrum and functional potential of BA.5.2.48, BF.7.14, and BA.5.2.49—variants prevalent in China—with their counterparts in other countries. We found that mutations in the RBD region in these lineages were more widely dispersed and evenly distributed across different epitopes. These mutations led to a higher ACE2 binding affinity and reduced potential for immune evasion compared to their counterparts in other countries. These findings suggest a milder immune pressure and less evident immune imprinting within the Chinese population. Despite the emergence of numerous immune-evading variants in China, none of them exhibited a transmission advantage. Instead, they were replaced by the imported XBB variant with stronger immune evasion since April 2023. Our findings demonstrated that the continuously changing immune background led to varying evolutionary pressures on SARS-CoV-2. Thus, in addition to the viral genome surveillance, immune background surveillance is also imperative for predicting forthcoming mutations and understanding how these variants spread in the population.
