## Supplementary table for "Distinct SARS-CoV-2 populational immune backgrounds induce divergent RBD evolutionary preferences": Supplementary table 4 The detailed information of SARS-CoV-2 lineages in comparison.xlsx

### Sheet: Sheet2
Supplementary Table 4 | The summary of SARS-CoV-2 lineages used for comparative analysis
Lineage	Consensus RBD mutations (population frequency >=75%)	Collection date (top 5%)	Number of countreis that contribute the sequences	Sequence number	The country that contributes the most sequences	Proportion of sequences collected from the country
BA.4	G339D S371F S373P S375F T376A D405N R408S K417N N440K L452R S477N T478K E484A F486V Q498R N501Y Y505H	2022-05-20	87	17605	United States	0.271116
BA.4.1	G339D S371F S373P S375F T376A D405N R408S K417N N440K L452R S477N T478K E484A F486V Q498R N501Y Y505H	2022-05-23	89	30318	United States	0.581437
BA.5	G339D S371F S373P S375F T376A D405N R408S K417N N440K L452R S477N T478K E484A F486V Q498R N501Y Y505H	2022-06-07	71	7647	United States	0.39898
BA.5.1	G339D S371F S373P S375F T376A D405N R408S K417N N440K L452R S477N T478K E484A F486V Q498R N501Y Y505H	2022-06-05	102	112275	United States	0.222347
BA.5.1.1	G339D S371F S373P S375F T376A D405N R408S K417N N440K L452R S477N T478K E484A F486V Q498R N501Y Y505H	2022-06-10	48	7418	United States	0.735913
BA.5.1.10	G339D S371F S373P S375F T376A D405N R408S K417N N440K L452R S477N T478K E484A F486V Q498R N501Y Y505H	2022-06-23	56	6275	United States	0.473466
BA.5.1.22	G339D S371F S373P S375F T376A D405N R408S K417N N440K L452R S477N T478K E484A F486V Q498R N501Y Y505H	2022-06-12	60	9344	United States	0.251926
BA.5.1.23	G339D S371F S373P S375F T376A D405N R408S K417N N440K L452R S477N T478K E484A F486V Q498R N501Y Y505H	2022-06-09	62	8471	United States	0.290757
BA.5.1.30	G339D S371F S373P S375F T376A D405N R408S K417N N440K L452R S477N T478K E484A F486V Q498R N501Y Y505H	2022-06-21	63	9105	United States	0.40011
BA.5.2	G339D S371F S373P S375F T376A D405N R408S K417N N440K L452R S477N T478K E484A F486V Q498R N501Y Y505H	2022-06-27	121	154933	Japan	0.260616
BA.5.2.1	G339D S371F S373P S375F T376A D405N R408S K417N N440K L452R S477N T478K E484A F486V Q498R N501Y Y505H	2022-06-19	112	160125	United States	0.419241
BA.5.2.9	G339D S371F S373P S375F T376A D405N R408S K417N N440K L452R S477N T478K E484A F486V Q498R N501Y Y505H	2022-06-29	55	9284	United States	0.74483
BA.5.2.20	G339D S371F S373P S375F T376A D405N R408S K417N N440K L452R S477N T478K E484A F486V Q498R N501Y Y505H	2022-06-30	75	12240	United States	0.276471
BA.5.5	G339D S371F S373P S375F T376A D405N R408S K417N N440K L452R S477N T478K E484A F486V Q498R N501Y Y505H	2022-06-02	68	32902	United States	0.832199
BA.5.6	G339D S371F S373P S375F T376A D405N R408S K417N N440K L452R S477N T478K E484A F486V Q498R N501Y Y505H	2022-06-14	71	23944	United States	0.766622
BE.1	G339D S371F S373P S375F T376A D405N R408S K417N N440K L452R S477N T478K E484A F486V Q498R N501Y Y505H	2022-06-10	82	14811	United States	0.324894
BE.1.1	G339D S371F S373P S375F T376A D405N R408S K417N N440K L452R S477N T478K E484A F486V Q498R N501Y Y505H	2022-06-13	80	27471	Germany	0.349314
BE.3	G339D S371F S373P S375F T376A D405N R408S K417N N440K L452R S477N T478K E484A F486V Q498R N501Y Y505H	2022-06-08	49	5498	United States	0.838487
BF.5	G339D S371F S373P S375F T376A D405N R408S K417N N440K L452R S477N T478K E484A F486V Q498R N501Y Y505H	2022-07-07	81	52442	Japan	0.715858
BF.10	G339D S371F S373P S375F T376A D405N R408S K417N N440K L452R S477N T478K E484A F486V Q498R N501Y Y505H	2022-06-23	55	13392	United States	0.762246
BF.26	G339D S371F S373P S375F T376A D405N R408S K417N N440K L452R S477N T478K E484A F486V Q498R N501Y Y505H	2022-07-05	49	5865	United States	0.81023
BA.4.6	G339D R346T S371F S373P S375F T376A D405N R408S K417N N440K L452R S477N T478K E484A F486V Q498R N501Y Y505H	2022-07-03	69	28052	United States	0.677634
BF.7	G339D R346T S371F S373P S375F T376A D405N R408S K417N N440K L452R S477N T478K E484A F486V Q498R N501Y Y505H	2022-08-19	70	23961	United States	0.199658
BQ.1	G339D S371F S373P S375F T376A D405N R408S K417N N440K K444T L452R N460K S477N T478K E484A F486V Q498R N501Y Y505H	2022-10-12	75	26458	United States	0.580921
BQ.1.1	G339D R346T S371F S373P S375F T376A D405N R408S K417N N440K K444T L452R N460K S477N T478K E484A F486V Q498R N501Y Y505H	2022-10-23	101	79436	United States	0.361373
BQ.1.1.32	G339D R346T S371F S373P S375F T376A D405N R408S K417N N440K K444T L452R N460K S477N T478K E484A F486V Q498R N501Y Y505H	2022-11-17	64	7825	United States	0.870313
