## Supplementary table for "Distinct SARS-CoV-2 populational immune backgrounds induce divergent RBD evolutionary preferences": Supplementary table 5 MutationsA2epitope.xlsx

### Sheet: Sheet1
Supplementary Table 4 | Incidence and ACE2 binding affinity scores of escaping mutations on the A2 epitope
Lineage	Mutation	Reference Codon	Mutation Codon	Incidence	ACE2 binding affnity score
BA.5.2.48/49*	403K	AGA	AAA	10	0.60091
	406Q	GAA	CAA	3	-0.32303
	417H	AAT	CAT	2	0.61936
	417I	AAT	ATT	2	0.69141
	493K	CAA	AAA	2	0.72098
	403T	AGA	ACA	1	-0.83707
	417T	AAT	ACT	1	0.23913
	420N	GAT	AAT	1	-0.21531
	453H	TAT	CAT	1	-0.20109
	455F	TTG	TTT	1	-0.70275
BF.7.14*	403K	AGA	AAA	3	0.60091
	406Q	GAA	CAA	3	-0.32303
	455F	TTG	TTT	3	-0.70275
